# Temporal tuning of switch-like virulence expression resolves environmental uncertainty through phenotypic heterogeneity

**DOI:** 10.1101/2025.07.01.662634

**Authors:** Madison Spratt, Keara Lane

## Abstract

Gene regulatory networks often evolve in the face of environmental uncertainty, as stimuli are rarely precise and uniform enough to make all or nothing responses advantageous. Virulence gene regulation in intracellular bacterial pathogens is shaped by unique selective pressures to resolve this uncertainty, as host environments are dynamic, hostile, and heterogeneous. Here, we investigate the regulation of *Salmonella* Pathogenicity Island 2 (SPI-2), a set of genes required for intracellular replication of the enteric pathogen *Salmonella* Typhimurium (STm), to evaluate whether it has evolved the capacity to tune transcriptional responses to intracellular-like environments. Using live-cell reporters and smFISH in *in vitro* inducing environments, we identify bimodal expression of SPI-2 in clonal populations. We show cells progressively transition into a SPI-2 expressing state, with multi-generational variation in the timing at which this transition occurs. The rate of these single-cell transitions are modulated by the strength of intracellular-like signals and environmental manipulations of growth rate. We determine that heterogeneity originates at the level of sensor kinase SsrA signaling and is dependent on response regulator SsrB concentration. We identify switch-like dynamics in SPI-2 activation and link single-cell responses to features of cell growth and lineage. Combined, our results show that the fraction of cells expressing SPI-2 in a given timeframe is probabilistically tuned to the likelihood they are experiencing an intracellular environment, a strategy that resolves uncertainty in ambiguous environments.
