## Supplementary material for "Temporal tuning of switch-like virulence expression resolves environmental uncertainty through phenotypic heterogeneity": TableS1

### Sheet: Fig2_Ttest
Group 1: Media, Hours, Plasmid	Group 2: Media, Hours, Plasmid	t-statistic	p-value	Significance
M9/Glc/CAA, 0, PssaG-sfGFP(LVA)	M9/Glc/CAA, 0, GFP(-)	1.22984	0.286146	NS
M9/Glc/CAA, 2, PssaG-sfGFP(LVA)	pH 5.5 High Mg, 2, PssaG-sfGFP(LVA)	-4.99468	0.00751871	**
M9/Glc/CAA, 2, PssaG-sfGFP(LVA)	pH 5 High Mg, 2, PssaG-sfGFP(LVA)	-2.32989	0.080262	NS
M9/Glc/CAA, 2, PssaG-sfGFP(LVA)	pH 5 Low Mg, 2, PssaG-sfGFP(LVA)	-2.96155	0.0414906	*
M9/Glc/CAA, 2, PssaG-sfGFP(LVA)	pH 6.5 High Mg, 2, PssaG-sfGFP(LVA)	-1.49241	0.209875	NS
M9/Glc/CAA, 2, PssaG-sfGFP(LVA)	pH 6 High Mg, 2, PssaG-sfGFP(LVA)	-3.85906	0.0181619	*
M9/Glc/CAA, 2, PssaG-sfGFP(LVA)	pH 7 High Mg, 2, PssaG-sfGFP(LVA)	-1	0.373901	NS
M9/Glc/CAA, 2, PssaG-sfGFP(LVA)	pH 7 Low Mg, 2, PssaG-sfGFP(LVA)	-3.77297	0.0195542	*
M9/Glc/CAA, 4, PssaG-sfGFP(LVA)	pH 5.5 High Mg, 4, PssaG-sfGFP(LVA)	-5.39879	0.0056968	**
M9/Glc/CAA, 4, PssaG-sfGFP(LVA)	pH 5 High Mg, 4, PssaG-sfGFP(LVA)	-5.01798	0.0073959	**
M9/Glc/CAA, 4, PssaG-sfGFP(LVA)	pH 5 Low Mg, 4, PssaG-sfGFP(LVA)	-68.7111	2.69e-07	***
M9/Glc/CAA, 4, PssaG-sfGFP(LVA)	pH 5 Low Mg, 4, GFP(-)	0.632456	0.561438	NS
M9/Glc/CAA, 4, PssaG-sfGFP(LVA)	pH 6.5 High Mg, 4, PssaG-sfGFP(LVA)	-3.44883	0.0260823	*
M9/Glc/CAA, 4, PssaG-sfGFP(LVA)	pH 6 High Mg, 4, PssaG-sfGFP(LVA)	-4.04661	0.015519	*
M9/Glc/CAA, 4, PssaG-sfGFP(LVA)	pH 7 High Mg, 4, PssaG-sfGFP(LVA)	-3.22021	0.032274	*
M9/Glc/CAA, 4, PssaG-sfGFP(LVA)	pH 7 Low Mg, 4, PssaG-sfGFP(LVA)	-3.16718	0.0339493	*
M9/Glc/CAA, 6, PssaG-sfGFP(LVA)	pH 5.5 High Mg, 6, PssaG-sfGFP(LVA)	-26.4345	1.22e-05	***
M9/Glc/CAA, 6, PssaG-sfGFP(LVA)	pH 5 High Mg, 6, PssaG-sfGFP(LVA)	-24.4895	1.65e-05	***
M9/Glc/CAA, 6, PssaG-sfGFP(LVA)	pH 5 Low Mg, 6, PssaG-sfGFP(LVA)	-60.3766	4.51e-07	***
M9/Glc/CAA, 6, PssaG-sfGFP(LVA)	pH 6.5 High Mg, 6, PssaG-sfGFP(LVA)	-4.71301	0.00921911	**
M9/Glc/CAA, 6, PssaG-sfGFP(LVA)	pH 6 High Mg, 6, PssaG-sfGFP(LVA)	-5.23493	0.00636225	**
M9/Glc/CAA, 6, PssaG-sfGFP(LVA)	pH 7 High Mg, 6, PssaG-sfGFP(LVA)	-10.7263	0.000428147	***
M9/Glc/CAA, 6, PssaG-sfGFP(LVA)	pH 7 Low Mg, 6, PssaG-sfGFP(LVA)	-8.81747	0.000912901	***
M9/Glc/CAA, Overnight, PssaG-sfGFP(LVA)	M9/Glc/CAA, Overnight, GFP(-)	3.41951	0.0267922	*
pH 5.5 High Mg, 2, PssaG-sfGFP(LVA)	pH 5 High Mg, 2, PssaG-sfGFP(LVA)	-1.98418	0.118235	NS
pH 5.5 High Mg, 2, PssaG-sfGFP(LVA)	pH 5 Low Mg, 2, PssaG-sfGFP(LVA)	-2.89001	0.0445623	*
pH 5.5 High Mg, 2, PssaG-sfGFP(LVA)	pH 6.5 High Mg, 2, PssaG-sfGFP(LVA)	4.87049	0.00821679	**
pH 5.5 High Mg, 2, PssaG-sfGFP(LVA)	pH 6 High Mg, 2, PssaG-sfGFP(LVA)	4.21029	0.013583	*
pH 5.5 High Mg, 2, PssaG-sfGFP(LVA)	pH 7 High Mg, 2, PssaG-sfGFP(LVA)	4.92309	0.00791188	**
pH 5.5 High Mg, 2, PssaG-sfGFP(LVA)	pH 7 Low Mg, 2, PssaG-sfGFP(LVA)	4.61966	0.00988358	**
pH 5.5 High Mg, 4, PssaG-sfGFP(LVA)	pH 5 High Mg, 4, PssaG-sfGFP(LVA)	-2.25239	0.0874132	NS
pH 5.5 High Mg, 4, PssaG-sfGFP(LVA)	pH 5 Low Mg, 4, PssaG-sfGFP(LVA)	-36.0928	3.52e-06	***
pH 5.5 High Mg, 4, PssaG-sfGFP(LVA)	pH5 Low Mg, 4, GFP(-)	5.40019	0.0056915	**
pH 5.5 High Mg, 4, PssaG-sfGFP(LVA)	pH 6.5 High Mg, 4, PssaG-sfGFP(LVA)	5.17218	0.00664198	**
pH 5.5 High Mg, 4, PssaG-sfGFP(LVA)	pH 6 High Mg, 4, PssaG-sfGFP(LVA)	4.86082	0.00827437	**
pH 5.5 High Mg, 4, PssaG-sfGFP(LVA)	pH 7 High Mg, 4, PssaG-sfGFP(LVA)	5.04534	0.00725479	**
pH 5.5 High Mg, 4, PssaG-sfGFP(LVA)	pH 7 Low Mg, 4, PssaG-sfGFP(LVA)	5.29482	0.00610855	**
pH 5.5 High Mg, 6, PssaG-sfGFP(LVA)	pH 5 High Mg, 6, PssaG-sfGFP(LVA)	-1.13159	0.321048	NS
pH 5.5 High Mg, 6, PssaG-sfGFP(LVA)	pH 5 Low Mg, 6, PssaG-sfGFP(LVA)	-13.1048	0.000195774	***
pH 5.5 High Mg, 6, PssaG-sfGFP(LVA)	pH 6.5 High Mg, 6, PssaG-sfGFP(LVA)	6.27832	0.00328606	***
pH 5.5 High Mg, 6, PssaG-sfGFP(LVA)	pH 6 High Mg, 6, PssaG-sfGFP(LVA)	4.01387	0.0159453	*
pH 5.5 High Mg, 6, PssaG-sfGFP(LVA)	pH 7 High Mg, 6, PssaG-sfGFP(LVA)	11.6704	0.000308213	***
pH 5.5 High Mg, 6, PssaG-sfGFP(LVA)	pH 7 Low Mg, 6, PssaG-sfGFP(LVA)	2.72745	0.0525808	NS
pH 5 High Mg, 2, PssaG-sfGFP(LVA)	pH 5 Low Mg, 2, PssaG-sfGFP(LVA)	-2.42264	0.0725556	NS
pH 5 High Mg, 2, PssaG-sfGFP(LVA)	pH 6.5 High Mg, 2, PssaG-sfGFP(LVA)	2.32209	0.0809511	NS
pH 5 High Mg, 2, PssaG-sfGFP(LVA)	pH 6 High Mg, 2, PssaG-sfGFP(LVA)	2.28083	0.0847093	NS
pH 5 High Mg, 2, PssaG-sfGFP(LVA)	pH 7 High Mg, 2, PssaG-sfGFP(LVA)	2.32543	0.0806551	NS
pH 5 High Mg, 2, PssaG-sfGFP(LVA)	pH 7 Low Mg, 2, PssaG-sfGFP(LVA)	2.3054	0.0824476	NS
pH 5 High Mg, 4, PssaG-sfGFP(LVA)	pH 5 Low Mg, 4, PssaG-sfGFP(LVA)	-17.4526	6.33e-05	***
pH 5 High Mg, 4, PssaG-sfGFP(LVA)	pH5 Low Mg, 4, GFP(-)	5.01863	0.0073925	**
pH 5 High Mg, 4, PssaG-sfGFP(LVA)	pH 6.5 High Mg, 4, PssaG-sfGFP(LVA)	4.9144	0.00796126	**
pH 5 High Mg, 4, PssaG-sfGFP(LVA)	pH 6 High Mg, 4, PssaG-sfGFP(LVA)	4.77518	0.00880656	**
pH 5 High Mg, 4, PssaG-sfGFP(LVA)	pH 7 High Mg, 4, PssaG-sfGFP(LVA)	4.85899	0.00828536	**
pH 5 High Mg, 4, PssaG-sfGFP(LVA)	pH 7 Low Mg, 4, PssaG-sfGFP(LVA)	4.96995	0.00765177	**
pH 5 High Mg, 6, PssaG-sfGFP(LVA)	pH 5 Low Mg, 6, PssaG-sfGFP(LVA)	-10.5859	0.000450646	***
pH 5 High Mg, 6, PssaG-sfGFP(LVA)	pH 6.5 High Mg, 6, PssaG-sfGFP(LVA)	6.79286	0.00245279	***
pH 5 High Mg, 6, PssaG-sfGFP(LVA)	pH 6 High Mg, 6, PssaG-sfGFP(LVA)	4.51198	0.0107238	*
pH 5 High Mg, 6, PssaG-sfGFP(LVA)	pH 7 High Mg, 6, PssaG-sfGFP(LVA)	11.9446	0.000281478	***
pH 5 High Mg, 6, PssaG-sfGFP(LVA)	pH 7 Low Mg, 6, PssaG-sfGFP(LVA)	3.33945	0.0288505	*
pH 5 Low Mg, 2, PssaG-sfGFP(LVA)	pH 6.5 High Mg, 2, PssaG-sfGFP(LVA)	2.95992	0.0415576	*
pH 5 Low Mg, 2, PssaG-sfGFP(LVA)	pH 6 High Mg, 2, PssaG-sfGFP(LVA)	2.95133	0.041914	*
pH 5 Low Mg, 2, PssaG-sfGFP(LVA)	pH 7 High Mg, 2, PssaG-sfGFP(LVA)	2.96062	0.0415289	*
pH 5 Low Mg, 2, PssaG-sfGFP(LVA)	pH 7 Low Mg, 2, PssaG-sfGFP(LVA)	2.95644	0.0417015	*
pH 5 Low Mg, 4, PssaG-sfGFP(LVA)	pH5 Low Mg, 4, GFP(-)	68.7133	2.69e-07	***
pH 5 Low Mg, 4, PssaG-sfGFP(LVA)	pH 6.5 High Mg, 4, PssaG-sfGFP(LVA)	68.162	2.78e-07	***
pH 5 Low Mg, 4, PssaG-sfGFP(LVA)	pH 6 High Mg, 4, PssaG-sfGFP(LVA)	67.0628	2.96e-07	***
pH 5 Low Mg, 4, PssaG-sfGFP(LVA)	pH 7 High Mg, 4, PssaG-sfGFP(LVA)	67.6066	2.87e-07	***
pH 5 Low Mg, 4, PssaG-sfGFP(LVA)	pH 7 Low Mg, 4, PssaG-sfGFP(LVA)	68.5067	2.72e-07	***
pH 5 Low Mg, 6, PssaG-sfGFP(LVA)	pH 6.5 High Mg, 6, PssaG-sfGFP(LVA)	13.1959	0.000190525	***
pH 5 Low Mg, 6, PssaG-sfGFP(LVA)	pH 6 High Mg, 6, PssaG-sfGFP(LVA)	9.67033	0.000639798	***
pH 5 Low Mg, 6, PssaG-sfGFP(LVA)	pH 7 High Mg, 6, PssaG-sfGFP(LVA)	27.0737	1.11e-05	***
pH 5 Low Mg, 6, PssaG-sfGFP(LVA)	pH 7 Low Mg, 6, PssaG-sfGFP(LVA)	9.62479	0.000651569	***
pH 5 Low Mg, 4, GFP(-)	pH 6.5 High Mg, 4, PssaG-sfGFP(LVA)	-3.47264	0.0255223	*
pH 5 Low Mg, 4, GFP(-)	pH 6 High Mg, 4, PssaG-sfGFP(LVA)	-4.05833	0.0153698	*
pH 5 Low Mg, 4, GFP(-)	pH 7 High Mg, 4, PssaG-sfGFP(LVA)	-3.23446	0.0318407	*
pH 5 Low Mg, 4, GFP(-)	pH 7 Low Mg, 4, PssaG-sfGFP(LVA)	-3.21663	0.032384	*
pH 6.5 High Mg, 2, PssaG-sfGFP(LVA)	pH 6 High Mg, 2, PssaG-sfGFP(LVA)	-3.06214	0.0375799	*
pH 6.5 High Mg, 2, PssaG-sfGFP(LVA)	pH 7 High Mg, 2, PssaG-sfGFP(LVA)	0.53033	0.623958	NS
pH 6.5 High Mg, 2, PssaG-sfGFP(LVA)	pH 7 Low Mg, 2, PssaG-sfGFP(LVA)	-2.12132	0.101192	NS
pH 6.5 High Mg, 4, PssaG-sfGFP(LVA)	pH 6 High Mg, 4, PssaG-sfGFP(LVA)	-2.05	0.10969	NS
pH 6.5 High Mg, 4, PssaG-sfGFP(LVA)	pH 7 High Mg, 4, PssaG-sfGFP(LVA)	-0.929197	0.405384	NS
pH 6.5 High Mg, 4, PssaG-sfGFP(LVA)	pH 7 Low Mg, 4, PssaG-sfGFP(LVA)	1.63636	0.177105	NS
pH 6.5 High Mg, 6, PssaG-sfGFP(LVA)	pH 6 High Mg, 6, PssaG-sfGFP(LVA)	-1.05263	0.351894	NS
pH 6.5 High Mg, 6, PssaG-sfGFP(LVA)	pH 7 High Mg, 6, PssaG-sfGFP(LVA)	0.182089	0.864368	NS
pH 6.5 High Mg, 6, PssaG-sfGFP(LVA)	pH 7 Low Mg, 6, PssaG-sfGFP(LVA)	-2.80424	0.048601	*
pH 6 High Mg, 2, PssaG-sfGFP(LVA)	pH 7 High Mg, 2, PssaG-sfGFP(LVA)	3.38062	0.0277696	*
pH 6 High Mg, 2, PssaG-sfGFP(LVA)	pH 7 Low Mg, 2, PssaG-sfGFP(LVA)	1.75023	0.154975	NS
pH 6 High Mg, 4, PssaG-sfGFP(LVA)	pH 7 High Mg, 4, PssaG-sfGFP(LVA)	1.08287	0.339779	NS
pH 6 High Mg, 4, PssaG-sfGFP(LVA)	pH 7 Low Mg, 4, PssaG-sfGFP(LVA)	3.12651	0.0353039	*
pH 6 High Mg, 6, PssaG-sfGFP(LVA)	pH 7 Low Mg, 6, PssaG-sfGFP(LVA)	1.44164	0.222856	NS
pH 6 High Mg, 6, PssaG-sfGFP(LVA)	pH 7 High Mg, 6, PssaG-sfGFP(LVA)	-1.45081	0.220452	NS
pH 7 High Mg, 2, PssaG-sfGFP(LVA)	pH 7 Low Mg, 2, PssaG-sfGFP(LVA)	-2.7136	0.0533383	NS
pH 7 High Mg, 4, PssaG-sfGFP(LVA)	pH 7 Low Mg, 4, PssaG-sfGFP(LVA)	2.12248	0.101059	NS
pH 7 High Mg, 6, PssaG-sfGFP(LVA)	pH 7 Low Mg, 6, PssaG-sfGFP(LVA)	-3.87113	0.0179762	*

### Sheet: Fig3_Ttest
Group 1: Media, Strain, Plasmid, Hours	Group 2	t-statistic	p-value	Significance
M9/Glc/CAA, WT, PssaG-sfGFP(LVA), 0	M9/Glc/CAA, WT, GFP(-), 0	-1.27684	0.270745	NS
M9/Glc/CAA, WT, PssaG-sfGFP(LVA), 0	M9/Glc/CAA, _fur, PssaG-sfGFP(LVA), 0	-0.846649	0.444872	NS
M9/Glc/CAA, WT, PssaG-sfGFP(LVA), 0	M9/Glc/CAA, _phoP, PssaG-sfGFP(LVA), 0	0.324443	0.761861	NS
M9/Glc/CAA, WT, PssaG-sfGFP(LVA), 0	M9/Glc/CAA, _ptsN, PssaG-sfGFP(LVA), 0	1.33631	0.252401	NS
M9/Glc/CAA, WT, PssaG-sfGFP(LVA), 0	M9/Glc/CAA, _ssrB, PssaG-sfGFP(LVA), 0	1.34164	0.250815	NS
M9/Glc/CAA, WT, PssaG-sfGFP(LVA), 0	M9/Glc/CAA, _ssrB + PssrB, PssaG-sfGFP(LVA), 0	-171.745	6.89e-09	***
M9/Glc/CAA, WT, PssaG-sfGFP(LVA), 2	M9/Glc/CAA, _fur, PssaG-sfGFP(LVA), 2	6.18718	0.00346811	***
M9/Glc/CAA, WT, PssaG-sfGFP(LVA), 2	M9/Glc/CAA, _phoP, PssaG-sfGFP(LVA), 2	3.67658	0.0212678	*
M9/Glc/CAA, WT, PssaG-sfGFP(LVA), 2	M9/Glc/CAA, _ptsN, PssaG-sfGFP(LVA), 2	2.148	0.0982012	NS
M9/Glc/CAA, WT, PssaG-sfGFP(LVA), 2	M9/Glc/CAA, _ssrB, PssaG-sfGFP(LVA), 2	4.064	0.0152982	*
M9/Glc/CAA, WT, PssaG-sfGFP(LVA), 2	M9/Glc/CAA, _ssrB + PssrB, PssaG-sfGFP(LVA), 2	-3.79979	0.0191071	*
M9/Glc/CAA, WT, PssaG-sfGFP(LVA), 4	M9/Glc/CAA, WT, GFP(-), 4	-1.32288	0.256435	NS
M9/Glc/CAA, WT, PssaG-sfGFP(LVA), 4	M9/Glc/CAA, _fur, PssaG-sfGFP(LVA), 4	-0.316228	0.767644	NS
M9/Glc/CAA, WT, PssaG-sfGFP(LVA), 4	M9/Glc/CAA, _phoP, PssaG-sfGFP(LVA), 4	1	0.373901	NS
M9/Glc/CAA, WT, PssaG-sfGFP(LVA), 4	M9/Glc/CAA, _ptsN, PssaG-sfGFP(LVA), 4	-1.20049	0.296181	NS
M9/Glc/CAA, WT, PssaG-sfGFP(LVA), 4	M9/Glc/CAA, _ssrB, PssaG-sfGFP(LVA), 4	1.73205	0.158302	NS
M9/Glc/CAA, WT, PssaG-sfGFP(LVA), 4	M9/Glc/CAA, _ssrB + PssrB, PssaG-sfGFP(LVA), 4	-321.426	5.62e-10	***
M9/Glc/CAA, WT, PssaG-sfGFP(LVA), 6	M9/Glc/CAA, _fur, PssaG-sfGFP(LVA), 6	0.87866	0.4292	NS
M9/Glc/CAA, WT, PssaG-sfGFP(LVA), 6	M9/Glc/CAA, _phoP, PssaG-sfGFP(LVA), 6	1.23515	0.284366	NS
M9/Glc/CAA, WT, PssaG-sfGFP(LVA), 6	M9/Glc/CAA, _ptsN, PssaG-sfGFP(LVA), 6	-5.11559	0.00690728	**
M9/Glc/CAA, WT, PssaG-sfGFP(LVA), 6	M9/Glc/CAA, _ssrB, PssaG-sfGFP(LVA), 6	2.25049	0.0875974	NS
M9/Glc/CAA, WT, PssaG-sfGFP(LVA), 6	M9/Glc/CAA, _ssrB + PssrB, PssaG-sfGFP(LVA), 6	-56.4319	5.9e-07	***
M9/Glc/CAA, WT, PssaG-sfGFP(LVA), Overnight	M9/Glc/CAA, WT, GFP(-), Overnight	2.49059	0.0674422	NS
M9/Glc/CAA, WT, PssaG-sfGFP(LVA), Overnight	M9/Glc/CAA, _fur, PssaG-sfGFP(LVA), Overnight	0.842237	0.447067	NS
M9/Glc/CAA, WT, PssaG-sfGFP(LVA), Overnight	M9/Glc/CAA, _phoP, PssaG-sfGFP(LVA), Overnight	2.14008	0.0990794	NS
M9/Glc/CAA, WT, PssaG-sfGFP(LVA), Overnight	M9/Glc/CAA, _ptsN, PssaG-sfGFP(LVA), Overnight	0.143738	0.892658	NS
M9/Glc/CAA, WT, PssaG-sfGFP(LVA), Overnight	M9/Glc/CAA, _ssrB, PssaG-sfGFP(LVA), Overnight	2.50351	0.0665164	NS
M9/Glc/CAA, WT, PssaG-sfGFP(LVA), Overnight	M9/Glc/CAA, _ssrB + PssrB, PssaG-sfGFP(LVA), Overnight	-4.74167	0.00902607	**
M9/Glc/CAA, WT, GFP(-), 0	M9/Glc/CAA, _fur, PssaG-sfGFP(LVA), 0	0.965176	0.389113	NS
M9/Glc/CAA, WT, GFP(-), 0	M9/Glc/CAA, _phoP, PssaG-sfGFP(LVA), 0	1.33028	0.254202	NS
M9/Glc/CAA, WT, GFP(-), 0	M9/Glc/CAA, _ptsN, PssaG-sfGFP(LVA), 0	1.43683	0.224125	NS
M9/Glc/CAA, WT, GFP(-), 0	M9/Glc/CAA, _ssrB, PssaG-sfGFP(LVA), 0	1.46331	0.217219	NS
M9/Glc/CAA, WT, GFP(-), 0	M9/Glc/CAA, _ssrB + PssrB, PssaG-sfGFP(LVA), 0	-171.571	6.92e-09	***
M9/Glc/CAA, WT, GFP(-), 4	M9/Glc/CAA, _fur, PssaG-sfGFP(LVA), 4	1.06066	0.348641	NS
M9/Glc/CAA, WT, GFP(-), 4	M9/Glc/CAA, _phoP, PssaG-sfGFP(LVA), 4	1.76505	0.152317	NS
M9/Glc/CAA, WT, GFP(-), 4	M9/Glc/CAA, _ptsN, PssaG-sfGFP(LVA), 4	0	1	NS
M9/Glc/CAA, WT, GFP(-), 4	M9/Glc/CAA, _ssrB, PssaG-sfGFP(LVA), 4	2	0.116117	NS
M9/Glc/CAA, WT, GFP(-), 4	M9/Glc/CAA, _ssrB + PssrB, PssaG-sfGFP(LVA), 4	-321.394	5.62e-10	***
M9/Glc/CAA, WT, GFP(-), Overnight	M9/Glc/CAA, _fur, PssaG-sfGFP(LVA), Overnight	-8.94534	0.000863813	***
M9/Glc/CAA, WT, GFP(-), Overnight	M9/Glc/CAA, _phoP, PssaG-sfGFP(LVA), Overnight	-5.17243	0.00664087	**
M9/Glc/CAA, WT, GFP(-), Overnight	M9/Glc/CAA, _ptsN, PssaG-sfGFP(LVA), Overnight	-6.14195	0.00356308	***
M9/Glc/CAA, WT, GFP(-), Overnight	M9/Glc/CAA, _ssrB, PssaG-sfGFP(LVA), Overnight	0.298431	0.780235	NS
M9/Glc/CAA, WT, GFP(-), Overnight	M9/Glc/CAA, _ssrB + PssrB, PssaG-sfGFP(LVA), Overnight	-105.537	4.83e-08	***
M9/Glc/CAA, _fur, PssaG-sfGFP(LVA), 0	M9/Glc/CAA, _phoP, PssaG-sfGFP(LVA), 0	0.98387	0.380882	NS
M9/Glc/CAA, _fur, PssaG-sfGFP(LVA), 0	M9/Glc/CAA, _ptsN, PssaG-sfGFP(LVA), 0	1.39305	0.236031	NS
M9/Glc/CAA, _fur, PssaG-sfGFP(LVA), 0	M9/Glc/CAA, _ssrB, PssaG-sfGFP(LVA), 0	1.4501	0.220636	NS
M9/Glc/CAA, _fur, PssaG-sfGFP(LVA), 0	M9/Glc/CAA, _ssrB + PssrB, PssaG-sfGFP(LVA), 0	-171.724	6.9e-09	***
M9/Glc/CAA, _fur, PssaG-sfGFP(LVA), 2	M9/Glc/CAA, _phoP, PssaG-sfGFP(LVA), 2	-0.970725	0.386654	NS
M9/Glc/CAA, _fur, PssaG-sfGFP(LVA), 2	M9/Glc/CAA, _ptsN, PssaG-sfGFP(LVA), 2	-0.648886	0.551786	NS
M9/Glc/CAA, _fur, PssaG-sfGFP(LVA), 2	M9/Glc/CAA, _ssrB, PssaG-sfGFP(LVA), 2	-0.400892	0.708991	NS
M9/Glc/CAA, _fur, PssaG-sfGFP(LVA), 2	M9/Glc/CAA, _ssrB + PssrB, PssaG-sfGFP(LVA), 2	-3.81308	0.0188902	*
M9/Glc/CAA, _fur, PssaG-sfGFP(LVA), 4	M9/Glc/CAA, _phoP, PssaG-sfGFP(LVA), 4	1.06066	0.348641	NS
M9/Glc/CAA, _fur, PssaG-sfGFP(LVA), 4	M9/Glc/CAA, _ptsN, PssaG-sfGFP(LVA), 4	-0.973329	0.385505	NS
M9/Glc/CAA, _fur, PssaG-sfGFP(LVA), 4	M9/Glc/CAA, _ssrB, PssaG-sfGFP(LVA), 4	1.51186	0.205106	NS
M9/Glc/CAA, _fur, PssaG-sfGFP(LVA), 4	M9/Glc/CAA, _ssrB + PssrB, PssaG-sfGFP(LVA), 4	-321.421	5.62e-10	***
M9/Glc/CAA, _fur, PssaG-sfGFP(LVA), 6	M9/Glc/CAA, _phoP, PssaG-sfGFP(LVA), 6	0.238085	0.823514	NS
M9/Glc/CAA, _fur, PssaG-sfGFP(LVA), 6	M9/Glc/CAA, _ptsN, PssaG-sfGFP(LVA), 6	-5.267	0.0062248	**
M9/Glc/CAA, _fur, PssaG-sfGFP(LVA), 6	M9/Glc/CAA, _ssrB, PssaG-sfGFP(LVA), 6	1.42177	0.228153	NS
M9/Glc/CAA, _fur, PssaG-sfGFP(LVA), 6	M9/Glc/CAA, _ssrB + PssrB, PssaG-sfGFP(LVA), 6	-56.9526	5.69e-07	***
M9/Glc/CAA, _fur, PssaG-sfGFP(LVA), Overnight	M9/Glc/CAA, _phoP, PssaG-sfGFP(LVA), Overnight	6.81846	0.00241859	***
M9/Glc/CAA, _fur, PssaG-sfGFP(LVA), Overnight	M9/Glc/CAA, _ptsN, PssaG-sfGFP(LVA), Overnight	-1.67294	0.169654	NS
M9/Glc/CAA, _fur, PssaG-sfGFP(LVA), Overnight	M9/Glc/CAA, _ssrB, PssaG-sfGFP(LVA), Overnight	9.10351	0.000807537	***
M9/Glc/CAA, _fur, PssaG-sfGFP(LVA), Overnight	M9/Glc/CAA, _ssrB + PssrB, PssaG-sfGFP(LVA), Overnight	-29.6054	7.75e-06	***
M9/Glc/CAA, _phoP, PssaG-sfGFP(LVA), 0	M9/Glc/CAA, _ptsN, PssaG-sfGFP(LVA), 0	0.588348	0.587914	NS
M9/Glc/CAA, _phoP, PssaG-sfGFP(LVA), 0	M9/Glc/CAA, _ssrB, PssaG-sfGFP(LVA), 0	0.707107	0.518519	NS
M9/Glc/CAA, _phoP, PssaG-sfGFP(LVA), 0	M9/Glc/CAA, _ssrB + PssrB, PssaG-sfGFP(LVA), 0	-171.746	6.89e-09	***
M9/Glc/CAA, _phoP, PssaG-sfGFP(LVA), 2	M9/Glc/CAA, _ptsN, PssaG-sfGFP(LVA), 2	-0.0749532	0.943851	NS
M9/Glc/CAA, _phoP, PssaG-sfGFP(LVA), 2	M9/Glc/CAA, _ssrB, PssaG-sfGFP(LVA), 2	0.441726	0.681517	NS
M9/Glc/CAA, _phoP, PssaG-sfGFP(LVA), 2	M9/Glc/CAA, _ssrB + PssrB, PssaG-sfGFP(LVA), 2	-3.81041	0.0189334	*
M9/Glc/CAA, _phoP, PssaG-sfGFP(LVA), 4	M9/Glc/CAA, _ptsN, PssaG-sfGFP(LVA), 4	-1.59099	0.186822	NS
M9/Glc/CAA, _phoP, PssaG-sfGFP(LVA), 5	M9/Glc/CAA, _ssrB, PssaG-sfGFP(LVA), 4	1	0.373901	NS
M9/Glc/CAA, _phoP, PssaG-sfGFP(LVA), 6	M9/Glc/CAA, _ssrB + PssrB, PssaG-sfGFP(LVA), 4	-321.432	5.62e-10	***
M9/Glc/CAA, _phoP, PssaG-sfGFP(LVA), 6	M9/Glc/CAA, _ptsN, PssaG-sfGFP(LVA), 6	-5.31146	0.00604027	**
M9/Glc/CAA, _phoP, PssaG-sfGFP(LVA), 6	M9/Glc/CAA, _ssrB, PssaG-sfGFP(LVA), 6	2.23966	0.0886558	NS
M9/Glc/CAA, _phoP, PssaG-sfGFP(LVA), 6	M9/Glc/CAA, _ssrB + PssrB, PssaG-sfGFP(LVA), 6	-57.4041	5.51e-07	***
M9/Glc/CAA, _phoP, PssaG-sfGFP(LVA), Overnight	M9/Glc/CAA, _ptsN, PssaG-sfGFP(LVA), Overnight	-5.1874	0.0065728	**
M9/Glc/CAA, _phoP, PssaG-sfGFP(LVA), Overnight	M9/Glc/CAA, _ssrB, PssaG-sfGFP(LVA), Overnight	5.79978	0.00439527	***
M9/Glc/CAA, _phoP, PssaG-sfGFP(LVA), Overnight	M9/Glc/CAA, _ssrB + PssrB, PssaG-sfGFP(LVA), Overnight	-82.8174	1.27e-07	***
M9/Glc/CAA, _ptsN, PssaG-sfGFP(LVA), 0	M9/Glc/CAA, _ssrB, PssaG-sfGFP(LVA), 0	0.353553	0.741521	NS
M9/Glc/CAA, _ptsN, PssaG-sfGFP(LVA), 0	M9/Glc/CAA, _ssrB + PssrB, PssaG-sfGFP(LVA), 0	-171.752	6.89e-09	***
M9/Glc/CAA, _ptsN, PssaG-sfGFP(LVA), 2	M9/Glc/CAA, _ssrB, PssaG-sfGFP(LVA), 2	0.370625	0.72971	NS
M9/Glc/CAA, _ptsN, PssaG-sfGFP(LVA), 2	M9/Glc/CAA, _ssrB + PssrB, PssaG-sfGFP(LVA), 2	-3.81001	0.0189401	*
M9/Glc/CAA, _ptsN, PssaG-sfGFP(LVA), 4	M9/Glc/CAA, _ssrB, PssaG-sfGFP(LVA), 4	1.79605	0.146912	NS
M9/Glc/CAA, _ptsN, PssaG-sfGFP(LVA), 4	M9/Glc/CAA, _ssrB + PssrB, PssaG-sfGFP(LVA), 4	-321.389	5.62e-10	***
M9/Glc/CAA, _ptsN, PssaG-sfGFP(LVA), 6	M9/Glc/CAA, _ssrB, PssaG-sfGFP(LVA), 6	5.43079	0.00557697	**
M9/Glc/CAA, _ptsN, PssaG-sfGFP(LVA), 6	M9/Glc/CAA, _ssrB + PssrB, PssaG-sfGFP(LVA), 6	-28.3396	9.23e-06	***
M9/Glc/CAA, _ptsN, PssaG-sfGFP(LVA), Overnight	M9/Glc/CAA, _ssrB, PssaG-sfGFP(LVA), Overnight	6.1881	0.00346622	***
M9/Glc/CAA, _ptsN, PssaG-sfGFP(LVA), Overnight	M9/Glc/CAA, _ssrB + PssrB, PssaG-sfGFP(LVA), Overnight	-12.7756	0.000216316	***
M9/Glc/CAA, _ssrB, PssaG-sfGFP(LVA), 0	M9/Glc/CAA, _ssrB + PssrB, PssaG-sfGFP(LVA), 0	-171.752	6.89e-09	***
M9/Glc/CAA, _ssrB, PssaG-sfGFP(LVA), 2	M9/Glc/CAA, _ssrB + PssrB, PssaG-sfGFP(LVA), 2	-3.81193	0.0189088	*
M9/Glc/CAA, _ssrB, PssaG-sfGFP(LVA), 4	M9/Glc/CAA, _ssrB + PssrB, PssaG-sfGFP(LVA), 4	-321.435	5.62e-10	***
M9/Glc/CAA, _ssrB, PssaG-sfGFP(LVA), 6	M9/Glc/CAA, _ssrB + PssrB, PssaG-sfGFP(LVA), 6	-57.719	5.4e-07	***
M9/Glc/CAA, _ssrB, PssaG-sfGFP(LVA), Overnight	M9/Glc/CAA, _ssrB + PssrB, PssaG-sfGFP(LVA), Overnight	-114.192	3.53e-08	***
MgM-MES, WT, PssaG-sfGFP(LVA), 2	MgM-MES, _fur, PssaG-sfGFP(LVA), 2	0.630447	0.562626	NS
MgM-MES, WT, PssaG-sfGFP(LVA), 2	MgM-MES, _phoP, PssaG-sfGFP(LVA), 2	2.05761	0.108747	NS
MgM-MES, WT, PssaG-sfGFP(LVA), 2	MgM-MES, _ptsN, PssaG-sfGFP(LVA), 2	-3.10162	0.0361644	*
MgM-MES, WT, PssaG-sfGFP(LVA), 2	MgM-MES, _ssrB, PssaG-sfGFP(LVA), 2	2.06395	0.107967	NS
MgM-MES, WT, PssaG-sfGFP(LVA), 2	MgM-MES, _ssrB + PssrB, PssaG-sfGFP(LVA), 2	-30.1666	7.19e-06	***
MgM-MES, WT, PssaG-sfGFP(LVA), 4	MgM-MES, WT, GFP(-), 4	6.02639	0.00382057	***
MgM-MES, WT, PssaG-sfGFP(LVA), 4	MgM-MES, _fur, PssaG-sfGFP(LVA), 4	-1.52927	0.200933	NS
MgM-MES, WT, PssaG-sfGFP(LVA), 4	MgM-MES, _phoP, PssaG-sfGFP(LVA), 4	6.02033	0.00383469	***
MgM-MES, WT, PssaG-sfGFP(LVA), 4	MgM-MES, _ptsN, PssaG-sfGFP(LVA), 4	-7.53563	0.00166086	***
MgM-MES, WT, PssaG-sfGFP(LVA), 4	MgM-MES, _ssrB, PssaG-sfGFP(LVA), 4	6.0406	0.0037877	***
MgM-MES, WT, PssaG-sfGFP(LVA), 4	MgM-MES, _ssrB + PssrB, PssaG-sfGFP(LVA), 4	-8.53961	0.00103206	***
MgM-MES, WT, PssaG-sfGFP(LVA), 6	MgM-MES, _fur, PssaG-sfGFP(LVA), 6	-10.0585	0.000549457	***
MgM-MES, WT, PssaG-sfGFP(LVA), 6	MgM-MES, _phoP, PssaG-sfGFP(LVA), 6	78.7769	1.56e-07	***
MgM-MES, WT, PssaG-sfGFP(LVA), 6	MgM-MES, _ptsN, PssaG-sfGFP(LVA), 6	-18.0852	5.5e-05	***
MgM-MES, WT, PssaG-sfGFP(LVA), 6	MgM-MES, _ssrB, PssaG-sfGFP(LVA), 6	79.0603	1.53e-07	***
MgM-MES, WT, PssaG-sfGFP(LVA), 6	MgM-MES, _ssrB + PssrB, PssaG-sfGFP(LVA), 6	-17.6466	6.06e-05	***
MgM-MES, WT, GFP(-), 4	MgM-MES, _fur, PssaG-sfGFP(LVA), 4	-6.27942	0.00328393	***
MgM-MES, WT, GFP(-), 4	MgM-MES, _phoP, PssaG-sfGFP(LVA), 4	-0.342308	0.749349	NS
MgM-MES, WT, GFP(-), 4	MgM-MES, _ptsN, PssaG-sfGFP(LVA), 4	-56.0137	6.08e-07	***
MgM-MES, WT, GFP(-), 4	MgM-MES, _ssrB, PssaG-sfGFP(LVA), 4	1.1442	0.316358	NS
MgM-MES, WT, GFP(-), 4	MgM-MES, _ssrB + PssrB, PssaG-sfGFP(LVA), 4	-515.759	8.48e-11	***
MgM-MES, _fur, PssaG-sfGFP(LVA), 2	MgM-MES, _phoP, PssaG-sfGFP(LVA), 2	4.3188	0.0124592	*
MgM-MES, _fur, PssaG-sfGFP(LVA), 2	MgM-MES, _ptsN, PssaG-sfGFP(LVA), 2	-3.55164	0.0237636	*
MgM-MES, _fur, PssaG-sfGFP(LVA), 2	MgM-MES, _ssrB, PssaG-sfGFP(LVA), 2	4.33873	0.0122652	*
MgM-MES, _fur, PssaG-sfGFP(LVA), 2	MgM-MES, _ssrB + PssrB, PssaG-sfGFP(LVA), 2	-94.6739	7.46e-08	***
MgM-MES, _fur, PssaG-sfGFP(LVA), 4	MgM-MES, _phoP, PssaG-sfGFP(LVA), 4	6.27502	0.00329245	***
MgM-MES, _fur, PssaG-sfGFP(LVA), 4	MgM-MES, _ptsN, PssaG-sfGFP(LVA), 4	-3.69945	0.0208455	*
MgM-MES, _fur, PssaG-sfGFP(LVA), 4	MgM-MES, _ssrB, PssaG-sfGFP(LVA), 4	6.28969	0.00326418	***
MgM-MES, _fur, PssaG-sfGFP(LVA), 4	MgM-MES, _ssrB + PssrB, PssaG-sfGFP(LVA), 4	-4.32714	0.0123776	*
MgM-MES, _fur, PssaG-sfGFP(LVA), 6	MgM-MES, _phoP, PssaG-sfGFP(LVA), 6	80.9099	1.4e-07	***
MgM-MES, _fur, PssaG-sfGFP(LVA), 6	MgM-MES, _ptsN, PssaG-sfGFP(LVA), 6	-2.80339	0.0486431	*
MgM-MES, _fur, PssaG-sfGFP(LVA), 6	MgM-MES, _ssrB, PssaG-sfGFP(LVA), 6	81.136	1.38e-07	***
MgM-MES, _fur, PssaG-sfGFP(LVA), 6	MgM-MES, _ssrB + PssrB, PssaG-sfGFP(LVA), 6	-3.12028	0.0355171	*
MgM-MES, _phoP, PssaG-sfGFP(LVA), 2	MgM-MES, _ptsN, PssaG-sfGFP(LVA), 2	-4.11647	0.0146546	*
MgM-MES, _phoP, PssaG-sfGFP(LVA), 2	MgM-MES, _ssrB, PssaG-sfGFP(LVA), 2	1.32091	0.25703	NS
MgM-MES, _phoP, PssaG-sfGFP(LVA), 2	MgM-MES, _ssrB + PssrB, PssaG-sfGFP(LVA), 2	-735.007	2.06e-11	***
MgM-MES, _phoP, PssaG-sfGFP(LVA), 4	MgM-MES, _ptsN, PssaG-sfGFP(LVA), 4	-55.9804	6.1e-07	***
MgM-MES, _phoP, PssaG-sfGFP(LVA), 4	MgM-MES, _ssrB, PssaG-sfGFP(LVA), 4	1.54374	0.19753	NS
MgM-MES, _phoP, PssaG-sfGFP(LVA), 4	MgM-MES, _ssrB + PssrB, PssaG-sfGFP(LVA), 4	-509.455	8.91e-11	***
MgM-MES, _phoP, PssaG-sfGFP(LVA), 6	MgM-MES, _ptsN, PssaG-sfGFP(LVA), 6	-334.91	4.77e-10	***
MgM-MES, _phoP, PssaG-sfGFP(LVA), 6	MgM-MES, _ssrB, PssaG-sfGFP(LVA), 6	1.71255	0.161957	NS
MgM-MES, _phoP, PssaG-sfGFP(LVA), 6	MgM-MES, _ssrB + PssrB, PssaG-sfGFP(LVA), 6	-217.181	2.7e-09	***
MgM-MES, _ptsN, PssaG-sfGFP(LVA), 2	MgM-MES, _ssrB, PssaG-sfGFP(LVA), 2	4.11891	0.0146254	*
MgM-MES, _ptsN, PssaG-sfGFP(LVA), 2	MgM-MES, _ssrB + PssrB, PssaG-sfGFP(LVA), 2	-8.30729	0.00114679	***
MgM-MES, _ptsN, PssaG-sfGFP(LVA), 4	MgM-MES, _ssrB, PssaG-sfGFP(LVA), 4	56.1361	6.03e-07	***
MgM-MES, _ptsN, PssaG-sfGFP(LVA), 4	MgM-MES, _ssrB + PssrB, PssaG-sfGFP(LVA), 4	-3.16547	0.0340051	*
MgM-MES, _ptsN, PssaG-sfGFP(LVA), 6	MgM-MES, _ssrB, PssaG-sfGFP(LVA), 6	344.152	4.28e-10	***
MgM-MES, _ptsN, PssaG-sfGFP(LVA), 6	MgM-MES, _ssrB + PssrB, PssaG-sfGFP(LVA), 6	-1.00393	0.372217	NS
MgM-MES, _ssrB, PssaG-sfGFP(LVA), 2	MgM-MES, _ssrB + PssrB, PssaG-sfGFP(LVA), 2	-738.227	2.02e-11	***
MgM-MES, _ssrB, PssaG-sfGFP(LVA), 4	MgM-MES, _ssrB + PssrB, PssaG-sfGFP(LVA), 4	-569.987	5.68e-11	***
MgM-MES, _ssrB, PssaG-sfGFP(LVA), 6	MgM-MES, _ssrB + PssrB, PssaG-sfGFP(LVA), 6	-219.765	2.57e-09	***

### Sheet: Fig4_Ttest1
Group 1: Media, Strain, OE Plasmid, Hours	Group 2: Media, Strain, OE Plasmid, Hours	t-statistic	p-value	Significance
M9/Glc/CAA, WT, Low OE, 0	M9/Glc/CAA, _ssrB, Low OE, 0	-1.22016	0.289419	NS
MGM-MES, WT, Low OE, 2	MGM-MES, _ssrB, Low OE, 2	-0.768174	0.485223	NS
MGM-MES, WT, Low OE, 4	MGM-MES, _ssrB, Low OE, 4	0.146598	0.890541	NS
pH 5 High Mg, WT, Low OE, 2	pH 5 High Mg, _ssrB, Low OE, 2	-0.534983	0.621018	NS
pH 5 High Mg, WT, Low OE, 4	pH 5 High Mg, _ssrB, Low OE, 4	0.174868	0.869678	NS
pH 7 High Mg, WT, Low OE, 2	pH 7 High Mg, _ssrB, Low OE, 2	-0.177471	0.867763	NS
pH 7 High Mg, WT, Low OE, 4	pH 7 High Mg, _ssrB, Low OE, 4	2.46473	0.0693377	NS
M9/Glc/CAA, WT, High OE, 0	M9/Glc/CAA, _ssrB, High OE, 0	1.55406	0.195138	NS
MGM-MES, WT, High OE, 2	MGM-MES, WT, _ssrB OE, 2	1.38675	0.237796	NS
MGM-MES, WT, High OE, 4	MGM-MES, WT, _ssrB OE, 4	2.5	0.0667665	NS
pH 5 High Mg, WT, High OE, 2	pH 5 High Mg, WT, _ssrB OE, 2	0.329293	0.758455	NS
pH 5 High Mg, WT, High OE, 4	pH 5 High Mg, WT, _ssrB OE, 4	0.605406	0.577579	NS
pH 7 High Mg, WT, High OE, 2	pH 7 High Mg, WT, _ssrB OE, 2	-1.00727	0.370791	NS
pH 7 High Mg, WT, High OE, 4	pH 7 High Mg, WT, _ssrB OE, 4	-0.488688	0.650645	NS

### Sheet: Fig4_Ttest2
Group 1: Media, Strain, OE Plasmid, Hours	Group 2: Media, Strain, OE Plasmid, Hours	t-statistic	p-value	Significance
MgM-MES, _ssrA, No OE, 2	MgM-MES, _ssrB, No OE, 2	0.853766	0.441348	NS
MgM-MES, _ssrA, No OE, 4	MgM-MES, _ssrB, No OE, 4	-1	0.373901	NS
pH 5 High Mg, _ssrA, No OE, 2	pH 5 High Mg, _ssrB, No OE, 2	2	0.116117	NS
pH 7 High Mg, _ssrA, No OE, 2	pH 7 High Mg, _ssrB, No OE, 2	-1	0.373901	NS
pH 7 High Mg, _ssrA, No OE, 4	pH 7 High Mg, _ssrB, No OE, 4	-2	0.116117	NS
M9/Glc/CAA, _ssrA, Low OE, 0	M9/Glc/CAA, _ssrB, Low OE, 0	-1.55896	0.216898	NS
MgM-MES, _ssrA, Low OE, 2	MgM-MES, _ssrB, Low OE, 2	-5.06427	0.00715909	**
MgM-MES, _ssrA, Low OE, 4	MgM-MES, _ssrB, Low OE, 4	-39.4154	2.48e-06	***
pH 5 High Mg, _ssrA, Low OE, 2	pH 5 High Mg, _ssrB, Low OE, 2	-3.7376	0.0201632	*
pH 5 High Mg, _ssrA, Low OE, 4	pH 5 High Mg, _ssrB, Low OE, 4	-30.3924	6.98e-06	***
pH 7 High Mg, _ssrA, Low OE, 2	pH 7 High Mg, _ssrB, Low OE, 2	0	1	NS
pH 7 High Mg, _ssrA, Low OE, 4	pH 7 High Mg, _ssrB, Low OE, 4	-3.36965	0.0280528	*
M9/Glc/CAA, _ssrA, High OE, 0	M9/Glc/CAA, _ssrB, High OE, 0	0.427618	0.690945	NS
MgM-MES, _ssrA, High OE, 2	MgM-MES, _ssrB, High OE, 2	-2.53098	0.064597	NS
MgM-MES, _ssrA, High OE, 4	MgM-MES, _ssrB, High OE, 4	-10.5792	0.000451753	***
pH 5 High Mg, _ssrA, High OE, 2	pH 5 High Mg, _ssrB, High OE, 2	-3.38887	0.0275586	*
pH 5 High Mg, _ssrA, High OE, 4	pH 5 High Mg, _ssrB, High OE, 4	-10.2791	0.000505137	***
pH 7 High Mg, _ssrA, High OE, 2	pH 7 High Mg, _ssrB, High OE, 2	-1.53598	0.199346	NS
pH 7 High Mg, _ssrA, High OE, 4	pH 7 High Mg, _ssrB, High OE, 4	-2.29081	0.0837822	NS

### Sheet: Fig5_Ttest
Group 1: Media, Hours	Group 2: Media, Hours	t-statistic	p-value	Significance
M9/Glc/CAA, 2	pH 5 MgM-MES Glycerol, 2	-4.11378	0.00922974	**
M9/Glc/CAA, 2	pH 5 MgM-MES Glucose, 2	-12.3194	6.23991e-05	***
M9/Glc/CAA, 2	pH 7 Low Mg, +CAA, 2	-1.33903	0.238209	NS
M9/Glc/CAA, 2	pH 7 High Mg No CAA, 2	-2.83743	0.0363558	*
M9/Glc/CAA, 2	pH 7 Low Mg No CAA, 2	-1.13887	0.306362	NS
M9/Glc/CAA, 2	pH 5 MgM-MES Pyruvate, 2	-3.91167	0.011276	*
M9/Glc/CAA, 4	pH 5 MgM-MES Glycerol, 4	-9.03251	0.000277879	***
M9/Glc/CAA, 4	pH 5 MgM-MES Glucose, 4	-22.8477	2.98688e-06	***
M9/Glc/CAA, 4	pH 7 Low Mg, +CAA, 4	-3.59676	0.0155964	*
M9/Glc/CAA, 4	pH 7 High Mg No CAA, 4	-2.37564	0.0635071	NS
M9/Glc/CAA, 4	pH 7 Low Mg No CAA, 4	-2.71808	0.0418704	*
M9/Glc/CAA, 4	pH 5 MgM-MES Pyruvate, 4	-6.79235	0.00105266	***
M9/Glc/CAA, 6	pH 5 MgM-MES Glycerol, 6	-42.2238	1.40577e-07	***
M9/Glc/CAA, 6	pH 5 MgM-MES Glucose, 6	-9.15165	0.000261093	***
M9/Glc/CAA, 6	pH 7 Low Mg, +CAA, 6	-7.4072	0.000705922	***
M9/Glc/CAA, 6	pH 7 High Mg No CAA, 6	0.898911	0.409899	NS
M9/Glc/CAA, 6	pH 7 Low Mg No CAA, 6	-2.75546	0.0400496	*
M9/Glc/CAA, 6	pH 5 MgM-MES Pyruvate, 6	-15.2907	2.17007e-05	***
pH 5 MgM-MES Glycerol, 2	pH 5 MgM-MES Glucose, 2	1.73016	0.134326	NS
pH 5 MgM-MES Glycerol, 2	pH 7 Low Mg, +CAA, 2	4.84101	0.00287783	***
pH 5 MgM-MES Glycerol, 2	pH 7 High Mg No CAA, 2	4.85165	0.00284689	***
pH 5 MgM-MES Glycerol, 2	pH 7 Low Mg No CAA, 2	2.83542	0.0297451	*
pH 5 MgM-MES Glycerol, 2	pH 5 MgM-MES Pyruvate, 2	-3.4153	0.0142256	*
pH 5 MgM-MES Glycerol, 4	pH 5 MgM-MES Glucose, 4	6.55974	0.000601072	***
pH 5 MgM-MES Glycerol, 4	pH 7 Low Mg, +CAA, 4	10.6799	3.97573e-05	***
pH 5 MgM-MES Glycerol, 4	pH 7 High Mg No CAA, 4	10.6604	4.01773e-05	***
pH 5 MgM-MES Glycerol, 4	pH 7 Low Mg No CAA, 4	4.27429	0.00523834	**
pH 5 MgM-MES Glycerol, 4	pH 5 MgM-MES Pyruvate, 4	-0.906002	0.399854	NS
pH 5 MgM-MES Glycerol, 6	pH 5 MgM-MES Glucose, 6	6.4242	0.000672017	***
pH 5 MgM-MES Glycerol, 6	pH 7 Low Mg, +CAA, 6	22.4851	5.06387e-07	***
pH 5 MgM-MES Glycerol, 6	pH 7 High Mg No CAA, 6	50.6964	3.95168e-09	***
pH 5 MgM-MES Glycerol, 6	pH 7 Low Mg No CAA, 6	4.64773	0.003512	***
pH 5 MgM-MES Glycerol, 6	pH 5 MgM-MES Pyruvate, 6	-0.0830794	0.936491	NS
pH 5 MgM-MES Glucose, 2	pH 7 Low Mg, +CAA, 2	14.4136	6.98549e-06	***
pH 5 MgM-MES Glucose, 2	pH 7 High Mg No CAA, 2	14.4997	6.74616e-06	***
pH 5 MgM-MES Glucose, 2	pH 7 Low Mg No CAA, 2	2.22835	0.0674188	NS
pH 5 MgM-MES Glucose, 2	pH 5 MgM-MES Pyruvate, 2	-3.90856	0.00790549	**
pH 5 MgM-MES Glucose, 4	pH 7 Low Mg, +CAA, 4	26.982	1.71198e-07	***
pH 5 MgM-MES Glucose, 4	pH 7 High Mg No CAA, 4	26.8034	1.78107e-07	***
pH 5 MgM-MES Glucose, 4	pH 7 Low Mg No CAA, 4	0.0975469	0.925469	NS
pH 5 MgM-MES Glucose, 4	pH 5 MgM-MES Pyruvate, 4	-5.37257	0.00170764	***
pH 5 MgM-MES Glucose, 6	pH 7 Low Mg, +CAA, 6	5.91976	0.00103502	***
pH 5 MgM-MES Glucose, 6	pH 7 High Mg No CAA, 6	10.9302	3.48038e-05	***
pH 5 MgM-MES Glucose, 6	pH 7 Low Mg No CAA, 6	1.49123	0.186495	NS
pH 5 MgM-MES Glucose, 6	pH 5 MgM-MES Pyruvate, 6	-4.92234	0.00265056	***
pH 7 Low Mg, +CAA, 2	pH 7 High Mg No CAA, 2	0.598892	0.571148	NS
pH 7 Low Mg, +CAA, 2	pH 7 Low Mg No CAA, 2	-1.31689	0.235935	NS
pH 7 Low Mg, +CAA, 2	pH 5 MgM-MES Pyruvate, 2	-4.62236	0.00360644	***
pH 7 Low Mg, +CAA, 4	pH 7 High Mg No CAA, 4	-1.9855	0.0943026	NS
pH 7 Low Mg, +CAA, 4	pH 7 Low Mg No CAA, 4	-3.20996	0.018368	*
pH 7 Low Mg, +CAA, 4	pH 5 MgM-MES Pyruvate, 4	-8.03194	0.000199014	***
pH 7 Low Mg, +CAA, 6	pH 7 High Mg No CAA, 6	8.99184	0.000105811	***
pH 7 Low Mg, +CAA, 6	pH 7 Low Mg No CAA, 6	-1.30045	0.24116	NS
pH 7 Low Mg, +CAA, 6	pH 5 MgM-MES Pyruvate, 6	-12.3376	1.72912e-05	***
pH 7 High Mg No CAA, 2	pH 7 Low Mg No CAA, 2	-1.32893	0.232173	NS
pH 7 High Mg No CAA, 2	pH 5 MgM-MES Pyruvate, 2	-4.6247	0.00359758	***
pH 7 High Mg No CAA, 4	pH 7 Low Mg No CAA, 4	-3.19426	0.0187352	*
pH 7 High Mg No CAA, 4	pH 5 MgM-MES Pyruvate, 4	-8.01937	0.000200752	***
pH 7 High Mg No CAA, 6	pH 7 Low Mg No CAA, 6	-3.30132	0.0163809	*
pH 7 High Mg No CAA, 6	pH 5 MgM-MES Pyruvate, 6	-18.2056	1.76855e-06	***
pH 7 Low Mg No CAA, 2	pH 5 MgM-MES Pyruvate, 2	-4.2823	0.00519251	**
pH 7 Low Mg No CAA, 4	pH 5 MgM-MES Pyruvate, 4	-4.28434	0.00518088	**
pH 7 Low Mg No CAA, 6	pH 5 MgM-MES Pyruvate, 6	-4.33928	0.00487914	***
