## Supplementary material for "Temporal tuning of switch-like virulence expression resolves environmental uncertainty through phenotypic heterogeneity": TableS2

### Sheet: Plasmids
Plasmid	Backbone, Source	Promoter 1, Source	RBS 1, Source	ORF 1, Source	Terminator 1, Source	Promoter 2, Source	RBS 2, Source	ORF 2, Source	Terminator 2, Source
PssaG-sfGFP(LVA)-mRuby2	pSC101-Kan, Ecoflex	PssaG, STm Genome	BBa_B0034, Ecoflex	sfGFP(LVA), Geneblock	L3S2P21, Ecoflex	SJM901, Ecoflex	pET3a, Ecoflex	mRuby2, Geneblock	Bba_B0015
PssaG-sfGFP(LVA)	pSC101-Carb, Ecoflex	PssaG, STm Genome	BBa_B0034, Ecoflex	sfGFP(LVA), Geneblock	L3S2P21, Ecoflex	N/A	N/A	N/A	N/A
PssaG-sfGFP-mRuby2	pSC101-Kan, Ecoflex	PssaG, STm Genome	BBa_B0034, Ecoflex	sfGFP, Geneblock	L3S2P21, Ecoflex	SJM901, Ecoflex	pET3a, Ecoflex	mRuby2, Geneblock	Bba_B0015
PssaB-sfGFP-mRuby2	pSC101-Kan, Ecoflex	PssaB, STm Genome	BBa_B0034, Ecoflex	sfGFP, Geneblock	L3S2P21, Ecoflex	SJM901, Ecoflex	pET3a, Ecoflex	mRuby2, Geneblock	Bba_B0015
PssaB-sfGFP(LVA)-mRuby2	pSC101-Kan, Ecoflex	PssaB, STm Genome	BBa_B0034, Ecoflex	sfGFP(LVA), Geneblock	L3S2P21, Ecoflex	SJM901, Ecoflex	pET3a, Ecoflex	mRuby2, Geneblock	Bba_B0015
PssaG-TagGFP2-mRuby2	pSC101-Kan, Ecoflex	PssaG, STm Genome	BBa_B0034, Ecoflex	TagGFP2, Geneblock	L3S2P21, Ecoflex	SJM901, Ecoflex	pET3a, Ecoflex	mRuby2, Geneblock	Bba_B0015
PssaG-SCFP3-mRuby2	pSC101-Kan, Ecoflex	PssaG, STm Genome	BBa_B0034, Ecoflex	SCFP3, Geneblock	L3S2P21, Ecoflex	SJM901, Ecoflex	pET3a, Ecoflex	mRuby2, Geneblock	Bba_B0015
P-B0032-ssrB	p15A-Carb, Ecoflex	SJM906, Ecoflex	BBa_B0032, Ecoflex	ssrB, STm Genome	L3S2P21, Ecoflex	N/A	N/A	N/A	N/A
P-B0034-ssrB	p15A-Carb, Ecoflex	SJM906, Ecoflex	BBa_B0034, Ecoflex	ssrB, STm Genome	L3S2P21, Ecoflex	N/A	N/A	N/A	N/A
P-B0034-3XHA:ssrB	p15A-Carb, Ecoflex	SJM906, Ecoflex	BBa_B0034, Ecoflex	3XHA:ssrB, Gibson Assembly	L3S2P21, Ecoflex	N/A	N/A	N/A	N/A
P-B0032-3XHA:PAmCherry(Q109A):ssrB	p15A-Carb, Ecoflex	SJM906, Ecoflex	BBa_B0032, Ecoflex	3XHA:PAmCherry(Q109A):ssrB, Gibson Assembly	L3S2P21, Ecoflex	N/A	N/A	N/A	N/A
P-B0034-3XHA:PAmCherry(Q109A):ssrB	p15A-Carb, Ecoflex	SJM906, Ecoflex	BBa_B0034, Ecoflex	3XHA:PAmCherry(Q109A):ssrB, Gibson Assembly	L3S2P21, Ecoflex	N/A	N/A	N/A	N/A

### Sheet: Oligos
Probe Name	Sequence
ssaL_A_01	atattcatcgctacctcttt
ssaL_A_02	ggcgtcatttttatctcatt
ssaL_A_03	gccaggggtaaatgctgtag
ssaL_A_04	acctcttgttcctctataac
ssaL_A_05	gagctaacattgaaggcgaa
ssaL_A_06	gtcgtttcctgtaactcctg
ssaL_A_07	atttcttccatcgtctcata
ssaL_A_08	taattttcgcgcagtttacc
ssaL_A_09	agtttctcagcatcagtgaa
ssaL_A_10	atcaaacgcagcaaagcctg
ssaL_A_11	attatcctcctgtatttgtt
ssaL_A_12	actattctcttcggtaagcg
ssaL_A_13	acgcattctgtaaatcagga
ssaL_A_14	gccattgcaagagcgataat
ssaL_A_15	tttcttttttgacaacccgc
ssaL_A_16	tccagttgcgattgcaaatc
ssaL_A_17	aaaaacggcaagttcccatc
ssaL_A_18	cttcgccaagttccagtaaa
ssaL_A_19	gaggacagcgtagcggtatc
ssaL_A_20	ctgttgcataaaacgcttca
ssaL_A_21	gcatttcatcgttgtctatc
ssaL_A_22	cgtctgaaccactgcgataa
ssaL_A_23	aaatacggacccgttcacag
ssaL_A_24	tcaaaggctactgctcttag
ssaL_A_25	gggttcgatgcatatgctaa
ssaL_A_26	taatgctgcggccaaacgac
ssaL_A_27	acagcaaacgacgcaaacgt
ssaL_A_28	actctttttcaaggccaagg
ssaL_A_29	caaatccactcctcacgctg
ssaL_A_30	taatgtattaggcggcaact
ssaL_A_31	taatatcgagtagtagcggc
ssaL_A_32	aatcactgaaaagccagcgc
ssaL_A_33	agcggtaagtctatcaagca
ssaL_A_34	accgattgaacatcttcgat
ssaL_A_35	tgcgcatcaagttgttggag
ssaL_A_36	agttatcgggtatcagcata
ssaL_A_37	acgttgatcttcgtcgttaa
ssaL_A_38	gaagcgtttcgagaatttgt
ssaL_A_39	acctgatttatctttacttc
